# An annotated biobank of triple negative breast cancer patient-derived xenografts featuring treatment-naïve and longitudinal samples throughout neoadjuvant chemotherapy

**DOI:** 10.1101/2024.11.25.625287

**Authors:** Amanda L. Rinkenbaugh, Yuan Qi, Shirong Cai, Jiansu Shao, Faiza Hancock, Sabrina Jeter-Jones, Xiaomei Zhang, Emily Powell, Lei Huo, Rosanna Lau, Chunxiao Fu, Rebekah Gould, Petra den Hollander, Elizabeth E. Ravenberg, Jason B. White, Gaiane M. Rauch, Banu Arun, Clinton Yam, Alastair M. Thompson, Gloria V. Echeverria, Stacy L. Moulder, W. Fraser Symmans, Jeffrey T. Chang, Helen Piwnica-Worms

## Abstract

Triple negative breast cancer (TNBC) that fails to respond to neoadjuvant chemotherapy (NACT) can be lethal. Developing effective strategies to eradicate chemoresistant disease requires experimental models that recapitulate the heterogeneity characteristic of TNBC. To that end, we established a biobank of 92 orthotopic patient-derived xenograft (PDX) models of TNBC from the tumors of 75 patients enrolled in the ARTEMIS clinical trial (NCT02276443) at MD Anderson Cancer Center, including 12 longitudinal sets generated from serial patient biopsies collected throughout NACT and from metastatic disease. Models were established from both chemosensitive and chemoresistant tumors, and nearly 30% of PDX models were capable of lung metastasis. Comprehensive molecular profiling demonstrated conservation of genomes and transcriptomes between patient and corresponding PDX tumors, with representation of all major transcriptional subtypes. Transcriptional changes observed in the longitudinal PDX models highlight dysregulation in pathways associated with DNA integrity, extracellular matrix interactions, the ubiquitin-proteasome system, epigenetics, and inflammatory signaling. These alterations reveal a complex network of adaptations associated with chemoresistance. This PDX biobank provides a valuable resource for tackling the most pressing issues facing the clinical management of TNBC, namely chemoresistance and metastasis.
