## Supplemental Table 1 for "An annotated biobank of triple negative breast cancer patient-derived xenografts featuring treatment-naïve and longitudinal samples throughout neoadjuvant chemotherapy"

### Sheet: SupplementaryTable01_allsamplei
Public_ID	PDX_ID	Timepoint	Race	Ethnicity	Age at Sample Collection	Clinical Metastasis (Yes/No)	Metastasis Sites	Subtrial	RCB	Surgery	Patient Germline	Patient WES	Patient RNA	PDX WES	PDX RNA	PDX_subtype_subtype6	PDX_subtype_subtype4	PDX_subtype_coef.IM	PDX_subtype_coef.BL1	PDX_subtype_coef.MSL	PDX_subtype_coef.M	PDX_subtype_coef.BL2	PDX_subtype_coef.LAR	PDX_subtype_pval.IM	PDX_subtype_pval.BL1	PDX_subtype_pval.MSL	PDX_subtype_pval.M	PDX_subtype_pval.BL2	PDX_subtype_pval.LAR	pt_subtype_subtype6	pt_subtype_subtype4	pt_subtype_coef.IM	pt_subtype_coef.BL1	pt_subtype_coef.MSL	pt_subtype_coef.M	pt_subtype_coef.BL2	pt_subtype_coef.LAR	pt_subtype_pval.IM	pt_subtype_pval.BL1	pt_subtype_pval.MSL	pt_subtype_pval.M	pt_subtype_pval.BL2	pt_subtype_pval.LAR
TNBC044	PIM010	pre	Black	Not Hispanic or Latino	61	No		SOC	RCB-II	MDACC	N	Y	Y	Y	Y	M	M	-0.169454	-0.0724869	0.161524	0.315901	-0.00502138	-0.137098	0.999	0.72	0	0	0.386	1	M	M	-0.567904	0.0682608	0.0328688	0.645432	-0.121175	-0.114295	1	0.233	0	0	0.937	0.879
TNBC015	PIM013	pre	Black	Not Hispanic or Latino	36	No		SOC	pCR	MDACC	Y	Y	Y	Y	Y	BL2	BL2	0.016653	-0.124563	-0.0666862	-0.0615336	0.474264	-0.0662334	0.432	0.998	0.564	0.781	0	0.929	IM	BL2	0.686844	-0.278144	0.0279721	-0.704254	0.339309	-0.0705876	0	1	0.988	1	0	0.997
TNBC117	PIM014	pre	White	Not Hispanic or Latino	51	Yes	Lung, Liver	2014-1043 PD-L1/Abraxane	RCB-III	MDACC	N	Y	Y	Y	Y	BL1	BL1	0.0777003	0.29734	-0.188828	-0.101974	-0.00606779	-0.075766	0.596	0	0.998	0.349	0.651	0.151	BL1	BL1	0.312096	0.46792	-0.319961	-0.354129	-0.263061	-0.082635	0	0	0.985	1	0.968	0.035
TNBC117	PIM024	mid	White	Not Hispanic or Latino	51	Yes	Lung, Liver	2014-1043 PD-L1/Abraxane	RCB-III	MDACC	N	Y	Y	Y	Y	BL1	BL1	-0.0647679	0.406897	-0.245126	0.103002	-0.142842	-0.147063	1	0	0.905	0	0.803	0.187	BL1	BL1	-0.176016	0.572069	-0.478084	0.0753128	-0.309839	-0.0227034	1	0	0.99	0	1	0
TNBC117	PIM051	post	White	Not Hispanic or Latino	51	Yes	Lung, Liver	2014-1043 PD-L1/Abraxane	RCB-III	MDACC	N	Y	Y	Y	Y	BL1	BL1	-0.048722	0.370378	-0.221916	0.0487726	-0.148943	-0.076285	0.997	0	0.649	0	0.946	0.102	BL1	BL1	0.11143	0.431443	-0.463162	-0.141275	-0.222886	-0.00927084	0.002	0	1	0.993	0.958	0
TNBC231	PIM025	pre	White	Hispanic or Latino	50	No		2015-0087 Doxil Avastin	RCB-II	MDACC	Y	Y	Y	Y	Y	UNS	UNS	0.0518725	-0.136564	0.207011	-0.00893898	-0.0140274	-0.0111014	0	0.293	0.92	0.949	0.964	1	MSL	UNS	-0.214712	-0.592767	0.597274	0.274863	0.300979	0.135383	0.999	1	0	0	0.017	0.991
TNBC231	PIM038	mid	White	Hispanic or Latino	50	No		2015-0087 Doxil Avastin	RCB-II	MDACC	Y	Y	Y	Y	Y	UNS	UNS	0.0448938	-0.230577	0.189619	0.0153034	-0.0892741	-0.0123973	0.007	0.95	0.709	0.983	0.988	0.997	UNS	UNS	0.0527824	-0.435545	0.377808	-0.0452719	0.179965	0.134524	0.004	1	0.329	0.838	0.321	0.998
TNBC197	PIM028	pre	White	Not Hispanic or Latino	48	No		SOC	pCR	MDACC	Y	Y	Y	Y	Y	M	M	-0.351718	0.171136	0.131638	0.49732	-0.10598	-0.136638	1	0	0.931	0	0.989	1	MSL	UNS	0.123933	-0.387088	0.560036	0.0259181	-0.0293163	-0.051127	0.002	1	0	0.838	0.882	0.997
TNBC007	PIM050	mid	Black	Not Hispanic or Latino	45	No		2014-1043 PD-L1/Abraxane	RCB-II	MDACC	N	Y	N	Y	Y	BL2	BL2	0.149336	-0.31147	0.111322	-0.172457	0.307129	0.0128535	0.002	0.999	0.829	1	0	0.404	NA	NA	NA	NA	NA	NA	NA	NA	NA	NA	NA	NA	NA	NA
TNBC143	PIM042	pre	White	Not Hispanic or Latino	64	No		SOC	pCR	MDACC	Y	Y	Y	Y	Y	BL1	BL1	-0.064562	0.408407	-0.101309	0.145005	-0.253919	-0.181077	0.955	0	0.739	0.01	0.995	0.999	BL1	BL1	-0.0154441	0.697606	-0.456577	0.145727	-0.389079	-0.308511	0.262	0	1	0.082	1	1
TNBC043	PIM114	post	White	Not Hispanic or Latino	47	Yes	Lung	SOC	RCB-II	MDACC	N	Y	Y	Y	Y	UNS	UNS	0.0489466	-0.0217652	0.00840014	0.0294933	-0.124456	-0.191913	0.528	0.75	0.082	0.263	0.671	0.995	M	M	-0.365703	0.177578	-0.251159	0.472234	-0.104671	-0.106158	1	0.018	0.999	0	0.598	0.692
TNBC081	PIM040	pre	White	Not Hispanic or Latino	77	Yes	Lung, Brain	SOC	RCB-II	MDACC	Y	Y	Y	Y	Y	LAR	LAR	0.0629389	-0.184804	-0.0113613	-0.189893	-0.141843	0.328882	0.04	0.997	0.283	0.992	0.871	0	UNS	LAR	0.383135	-0.117455	0.0629436	-0.378227	-0.465758	0.422082	0	0.68	0.972	1	1	0
TNBC023	PIM046	pre	White	Not Hispanic or Latino	27	No		SOC	RCB-II	MDACC	N	Y	Y	Y	Y	BL2	BL2	0.0761753	-0.371665	0.0967338	-0.154074	0.243912	0.160521	0.034	1	0.2	0.997	0.005	0.041	BL2	BL2	0.206704	0.0335523	-0.371699	-0.295324	0.37891	-0.0136785	0	0.934	1	1	0	0.315
TNBC224	PIM048	pre	White	Hispanic or Latino	52	No		SOC	RCB-II	MDACC	Y	Y	Y	Y	Y	M	M	-0.202328	-0.0339414	0.0589559	0.322086	-0.140004	-0.0128631	1	0.863	0.011	0	0.964	0.349	IM	UNS	0.244982	-0.147102	0.189395	-0.228254	-0.0513346	0.0422014	0	0.937	0.17	1	0.933	0.557
TNBC166	PIM049	pre	White	Not Hispanic or Latino	45	No		SOC	pCR	MDACC	Y	Y	Y	Y	Y	BL1	BL1	0.0267002	0.380414	-0.354258	-0.128739	-0.00965533	-0.11245	0.653	0	1	0.272	0.897	0.987	BL1	BL1	0.188716	0.270715	-0.402013	-0.250875	0.0141492	-0.099148	0	0.001	1	0.998	0.621	0.975
TNBC069	PIM053	pre	White	Not Hispanic or Latino	59	No		SOC	RCB-I	MDACC	Y	Y	Y	Y	Y	LAR	LAR	0.0156892	-0.146843	-0.104055	-0.198461	0.0935497	0.55076	0.003	0.98	0.988	0.965	0.237	0	LAR	LAR	0.314203	-0.162606	-0.122021	-0.458216	-0.0252842	0.508119	0	0.997	0.987	1	0.533	0
TNBC063	PIM056	pre	White	Hispanic or Latino	39	Yes	Lung, Liver	SOC	RCB-III	MDACC	N	Y	Y	Y	Y	BL2	BL2	0.00267314	-0.0810765	-0.080376	-0.000434716	0.272647	0.0689338	0.733	0.61	1	0.12	0.015	0.756	BL2	BL2	-0.243832	-0.207194	-0.342244	-0.0490166	0.563391	0.435172	1	1	1	0.002	0	0
TNBC223	PIM066	pre	White	Not Hispanic or Latino	30	Yes	Lung	SOC	RCB-III	MDACC	Y	Y	Y	Y	Y	UNS	UNS	0.0747723	-0.0856422	9.94878e-05	-0.116617	0.097738	-0.237547	0.442	0.906	0.83	0.999	0.052	1	MSL	UNS	-0.373354	-0.663883	0.725115	0.206237	0.190609	0.235678	1	1	0	0	0.066	0.046
TNBC016	PIM068	pre	White	Hispanic or Latino	41	No		SOC	pCR	MDACC	N	Y	Y	Y	Y	M	M	-0.0828771	-0.156526	0.160039	0.256458	-0.139364	-0.124981	0.993	0.672	0.029	0	0.683	1	IM	UNS	0.36932	-0.0443743	-0.0145686	-0.142892	-0.25701	-0.280937	0	0.452	0.949	0.998	0.992	1
TNBC235	PIM073	pre	White	Not Hispanic or Latino	38	No		SOC	RCB-II	MDACC	Y	Y	Y	Y	Y	BL2	BL2	0.0597004	-0.0420153	-0.00409166	-0.0146103	0.240787	-0.240031	0.327	0.627	0.981	0.887	0.005	0.999	UNS	BL1	0.322651	0.282629	-0.412837	-0.337476	-0.0788704	-0.14462	0	0	1	1	0.884	0.552
TNBC253	PIM077	pre	White	Not Hispanic or Latino	34	Yes	Lung, Mediastinum, Right Hilum	2015-0294 PaCT	RCB-II	MDACC	Y	Y	Y	Y	Y	BL2	BL2	0.0257114	-0.0465063	-0.113473	-0.00686224	0.135456	-0.0611533	0.736	0.74	0.917	0.42	0.04	0.794	IM	UNS	0.332764	-0.212601	0.193591	-0.277567	-0.0174501	-0.114756	0	0.999	0.004	1	0.545	1
TNBC253	PIM110	mid	White	Not Hispanic or Latino	34			2015-0294 PaCT	RCB-II	MDACC	Y	Y	Y	Y	Y	UNS	UNS	-0.0156525	0.0438624	0.0889376	0.0161567	-0.092791	0.0507203	0.193	0.312	0.313	0.509	0.901	0.25	M	M	-0.349496	-0.048382	-0.197988	0.329077	0.00605156	-0.126436	1	0.933	0.972	0	0.284	0.965
TNBC253	PIM356	recur	White	Not Hispanic or Latino	36			2015-0294 PaCT	RCB-II	MDACC	Y	Y	Y	Y	Y	M	M	-0.159251	-0.0202831	-0.0429296	0.204289	-0.142634	0.0142846	0.999	0.911	0.124	0	0.896	0.029	M	M	-0.176832	0.0632663	-0.229375	0.265015	-0.269884	0.0616972	0.959	0.458	0.978	0	0.995	0
TNBC241	PIM084	pre	White	Not Hispanic or Latino	50	No		2015-0087 Doxil Avastin	RCB-II	MDACC	Y	Y	Y	Y	Y	M	M	-0.298067	0.180709	0.121675	0.450857	-0.372871	-0.0945346	1	0.012	0.003	0	1	1	M	M	-0.529358	0.341607	-0.0200676	0.627792	-0.509956	-0.101376	1	0	0.007	0	1	0.878
TNBC052	PIM091	pre	White	Not Hispanic or Latino	66	Yes	Liver, Bone	2015-0488 Enza & taxol	RCB-III	MDACC	Y	Y	Y	Y	Y	LAR	LAR	0.181388	-0.451871	0.0301827	-0.431696	0.374164	0.615654	0	1	1	1	0	0	LAR	LAR	-0.0629448	-0.712626	0.399538	-0.186286	0.429338	0.595764	0.559	1	0.016	0.975	0	0
TNBC168	PIM099	pre	White	Hispanic or Latino	33	No		SOC	pCR	MDACC	Y	Y	Y	Y	Y	M	M	-0.183629	0.158549	-0.0498161	0.334517	-0.309387	-0.215379	1	0.228	0.002	0	1	0.983	IM	UNS	0.134505	0.110397	-0.132711	-0.0252218	-0.030155	0.016559	0.001	0.132	1	0.158	0.881	0.721
TNBC215	PIM097	pre	White	Not Hispanic or Latino	70	No		2015-0294 PaCT	RCB-II	MDACC	Y	Y	Y	Y	Y	BL1	BL1	0.023963	0.199596	-0.0487583	0.0395033	0.0047878	-0.128288	0.065	0	1	0.924	0.492	1	BL1	BL1	0.134665	0.590652	-0.452663	-0.177321	-0.14994	-0.228994	0.544	0	1	0.527	0.995	0.999
TNBC110	PIM106	pre	White	Not Hispanic or Latino	30	No		SOC	pCR	MDACC	Y	Y	Y	Y	Y	BL1	BL1	0.0433624	0.490325	-0.255702	-0.0774985	-0.0938513	-0.168339	0.171	0	1	0.684	0.943	1	BL1	BL1	0.550363	0.683861	-0.434722	-0.507861	-0.447755	-0.0593365	0	0	1	1	1	0.59
TNBC098	PIM135	pre	White	Not Hispanic or Latino	69	No		SOC	pCR	MDACC	Y	Y	Y	Y	Y	BL1	BL1	0.136803	0.257313	-0.0298434	-0.0979878	-0.284653	-0.0625431	0.533	0	0.022	0.646	1	0.369	BL1	BL1	0.147166	0.327431	-0.0839965	-0.0159906	-0.32223	-0.0799634	0.048	0	0.309	0.11	1	0.795
TNBC249	PIM137	pre	White	Not Hispanic or Latino	64	No		2014-1043 PD-L1/Abraxane	pCR	MDACC	Y	Y	Y	Y	Y	BL2	BL2	0.0463528	-0.476777	0.179541	-0.0767254	0.424048	0.117859	0.079	1	0.003	0.993	0	0.067	IM	BL2	0.356244	0.090108	-0.347564	-0.375299	0.189718	-0.200225	0	0.468	1	1	0	0.998
TNBC249	PIM172	mid	White	Not Hispanic or Latino	64			2014-1043 PD-L1/Abraxane	pCR	MDACC	Y	Y	Y	Y	Y	IM	UNS	0.103816	-0.167894	0.0546496	-0.0952644	0.0949389	-0.0328283	0.028	1	0.046	0.898	0.094	0.903	BL2	BL2	-0.327302	-0.4439	0.410638	0.29868	0.499938	-0.123697	1	1	0	0	0	1
TNBC163	PIM147	pre	White	Not Hispanic or Latino	63	Yes	Brain, Diaphragmatic nodes, Leptomeningeal Disease	2014-1043 PD-L1/Abraxane	pCR	MDACC	N	N	Y	Y	Y	BL1	BL1	0.0211035	0.32501	-0.0403727	-0.00651789	-0.110699	-0.273481	1	0	0.898	0.024	0.966	1	IM	BL1	0.433325	0.262474	0.0775643	-0.395773	-0.241128	-0.15346	0	0	0.068	1	0.999	1
TNBC102	PIM161	pre	Black	Not Hispanic or Latino	27	No		2014-1043 PD-L1/Abraxane	RCB-III	MDACC	Y	Y	Y	Y	Y	UNS	LAR	0.404877	-0.335643	0.376707	-0.399795	0.0222088	0.160524	0	1	0	1	0.051	0.022	BL1	BL1	-0.104404	0.28878	-0.116525	0.158959	-0.135898	-0.0406853	0.694	0	0.001	0	0.925	0.601
TNBC192	PIM163	pre	White	Not Hispanic or Latino	48	Yes	Abdominal nodes	SOC	RCB-III	MDACC	Y	Y	Y	Y	Y	BL1	BL1	0.0278718	0.227839	-0.023253	0.0306974	-0.204668	-0.218807	0.619	0	0.32	0.305	0.996	1	M	M	-0.292331	0.229961	-0.148552	0.342207	-0.251212	-0.16189	1	0.004	0.507	0	1	0.987
TNBC155	PIM164	pre	White	Not Hispanic or Latino	48	No		SOC	RCB-I	External	N	Y	Y	Y	Y	MSL	LAR	0.154599	-0.362723	0.272053	-0.17108	-0.0458346	0.216645	0	1	0	1	0.199	0	LAR	LAR	-0.344589	-0.392319	0.224209	0.21197	-0.0866324	0.429129	1	1	0	0.019	0.658	0
TNBC170	PIM165	pre	White	Hispanic or Latino	58	No		SOC	RCB-I	MDACC	Y	Y	Y	Y	Y	BL2	BL2	0.223214	-0.390107	0.181515	-0.323111	0.523664	0.339993	0	1	0	1	0	0	UNS	LAR	0.404899	-0.436155	0.265034	-0.471019	0.280957	0.432535	0	1	0.021	1	0	0
TNBC298	PIM171	pre	Black	Not Hispanic or Latino	41	No		SOC	RCB-II	MDACC	Y	Y	Y	Y	Y	BL1	BL1	-0.134377	0.585415	-0.360909	0.0751202	-0.33817	-0.0418269	0.942	0	1	0.006	1	0.946	UNS	UNS	-0.402385	0.385157	-0.0733895	0.417903	-0.240635	-0.181599	1	0	0.04	0	0.998	1
TNBC150	PIM166	pre	Asian	Not Hispanic or Latino	28	No		SOC	pCR	MDACC	Y	Y	Y	Y	Y	BL1	BL1	-0.0967021	0.132101	-0.140228	0.0440327	-0.0761179	0.0446017	1	0.033	0.999	0.027	0.974	0.08	IM	BL2	0.43477	-0.323735	0.255413	-0.436177	0.357135	-0.183737	0	1	0.007	1	0	1
TNBC021	PIM177	pre	Asian	Not Hispanic or Latino	47	Yes	Lung, Liver, Brain, Mediastinum, Right Hilum	SOC	RCB-II	MDACC	Y	Y	Y	Y	Y	BL2	BL2	0.0499959	-0.174945	0.104748	-0.0800108	0.50108	0.00952335	0.287	0.998	0.029	0.988	0	0.342	UNS	UNS	-0.477519	-0.26841	0.275676	0.469464	0.449684	-0.0493122	1	1	0	0	0	0.942
TNBC277	PIM173	pre	Black	Not Hispanic or Latino	47	Yes	Brain	SOC	RCB-II	External	N	Y	Y	Y	Y	BL1	BL1	-0.153724	0.445953	0.0387686	0.299331	-0.259716	-0.0662498	0.916	0	0.779	0	1	1	BL1	BL1	-0.208555	0.448458	-0.0582033	0.356739	-0.129091	-0.198178	0.999	0	0.94	0	0.995	1
ATID340	PIM180	pre	Black	Not Hispanic or Latino	56	No		2015-0294 PaCT	RCB-I	MDACC	Y	Y	Y	Y	Y	UNS	UNS	-0.0893918	0.0582388	-0.0678912	0.0861051	0.0872085	-0.0245504	0.976	0.563	0.328	0.011	0.1	0.002	M	M	-0.673352	0.122135	-0.0235285	0.616255	-0.0597726	-0.0114316	1	0.538	0	0	0.609	0.008
TNBC164	PIM181	pre	White	Hispanic or Latino	52	Yes	Lung, Bone	2015-0294 PaCT	RCB-III	MDACC	N	Y	Y	Y	Y	UNS	UNS	0.200649	-0.398781	0.193911	-0.185476	0.0959164	-0.00733203	0	1	0	1	0.036	0.032	IM	BL2	0.449184	-0.21515	-0.0117193	-0.453705	0.233761	-0.0218188	0	0.999	0.132	1	0	0
TNBC083	PIM182	pre	Black	Not Hispanic or Latino	77	No		SOC	RCB-I	MDACC	Y	Y	Y	Y	Y	M	M	-0.173633	-0.246651	0.0858342	0.203895	0.141562	0.0697955	1	0.994	0.952	0	0.34	0.129	MSL	M	-0.0709591	-0.421755	0.453771	0.143005	0.157835	-0.0196443	0.925	1	0	0.003	0.169	0.813
TNBC283	PIM190	pre	White	Not Hispanic or Latino	75	No		2014-1043 PD-L1/Abraxane	RCB-II	MDACC	Y	Y	Y	Y	Y	BL1	BL1	-0.0914315	0.317534	-0.110761	0.184355	-0.0784414	-0.0499925	1	0	0.981	0	0.955	0.832	IM	BL1	0.609019	0.495705	-0.418116	-0.635654	-0.102261	-0.166598	0	0	1	1	0.931	0.696
TNBC283	PIM231	mid	White	Not Hispanic or Latino	75			2014-1043 PD-L1/Abraxane	RCB-II	MDACC	Y	Y	Y	Y	Y	BL1	BL1	0.0361036	0.432798	-0.233353	-0.0315373	-0.14916	-0.0713954	0.983	0	1	0.023	0.985	0.471	BL1	BL1	0.0689782	0.639747	-0.57717	-0.139725	-0.158768	-0.161079	0.361	0	1	0.885	0.973	0.472
TNBC284	PIM191	pre	Asian	Not Hispanic or Latino	59	No		SOC	pCR	MDACC	Y	Y	Y	Y	Y	M	M	-0.34146	-0.324509	0.119111	0.348826	0.253506	0.085132	1	1	0.821	0	0.03	0.207	BL2	BL2	-0.149826	-0.192859	-0.122653	0.173377	0.293355	-0.0867581	1	0.996	1	0	0	0.977
TNBC175	PIM195	pre	White	Not Hispanic or Latino	47	Yes	Lung	SOC	RCB-II	MDACC	Y	Y	Y	Y	Y	BL2	BL2	-0.0663478	-0.194248	-0.0973451	-0.176209	0.522846	0.278569	0.687	1	0.908	0.91	0	0	BL2	BL2	0.140331	-0.385002	0.0618452	-0.250786	0.577653	0.299302	0	1	0.885	0.998	0	0
ATID908	PIM201	pre	White	Not Hispanic or Latino	39	No		SOC	pCR	MDACC	Y	Y	Y	Y	Y	BL1	BL1	-0.0857478	0.34214	0.101683	0.231112	-0.317945	-0.0906418	0.118	0	0.397	0.121	1	1	BL1	BL1	-0.332453	0.469226	-0.167739	0.401665	-0.164706	-0.304942	1	0	1	0	0.994	1
TNBC237	PIM215	pre	Black	Not Hispanic or Latino	54	No		SOC	RCB-II	MDACC	Y	Y	Y	Y	Y	IM	BL2	0.23361	-0.106989	0.0107232	-0.226956	0.141078	-0.0308917	0.001	0.96	0.169	1	0.001	0.746	IM	BL2	0.31739	-0.313745	0.252614	-0.298253	0.205667	-0.0453264	0	0.998	0.454	1	0.008	0.996
TNBC108	PIM214	pre	White	Not Hispanic or Latino	52	No		SOC	RCB-III	External	N	Y	Y	Y	Y	BL1	BL1	-0.116803	0.268713	-0.0102484	0.172949	-0.206769	0.0670929	0.848	0	0.606	0.002	0.993	0.299	BL1	BL1	0.0435627	0.362372	-0.239014	-0.0278022	-0.259285	-0.0823634	0.002	0	1	0.988	0.999	0.964
TNBC226	PIM224	pre	White	Not Hispanic or Latino	65	No	limited material, focal myxoid with stroma	2014-1043 PD-L1/Abraxane	RCB-I	External	N	Y	Y	Y	Y	UNS	UNS	-0.123394	0.222725	0.0249519	0.25039	-0.172905	-0.248692	0.856	0	0.966	0.005	0.998	1	M	M	-0.707368	-0.525469	0.66775	0.735132	0.23222	0.0362768	1	1	0	0	0.108	0.999
ATID591	PIM226	pre	White	Not Hispanic or Latino	64	No		SOC	pCR	MDACC	Y	Y	Y	Y	Y	BL2	BL2	0.132476	-0.219224	0.133978	-0.164854	0.347562	-0.0653439	0.006	0.987	0.951	1	0	0.962	MSL	UNS	-0.356232	-0.462868	0.545235	0.31554	0.27792	-0.0816353	1	1	0	0	0.033	1
TNBC213	PIM225	pre	Asian	Not Hispanic or Latino	41	No		SOC	pCR	MDACC	Y	Y	Y	Y	Y	BL1	BL1	0.130837	0.231601	-0.165655	-0.148093	0.076495	-0.153683	0.089	0.008	0.989	0.986	0.097	0.992	IM	BL2	0.607306	-0.342704	0.0898629	-0.581736	0.448143	-0.0821381	0	1	1	1	0	1
TNBC276	PIM228	pre	White	Not Hispanic or Latino	63	Yes	Lung, Spleen, Hilar nodes	SOC	RCB-III	MDACC	Y	Y	Y	Y	Y	BL2	BL2	0.0824946	-0.20534	0.00516661	-0.0471243	0.439567	-0.111754	0.158	0.997	0.984	0.586	0	1	UNS	BL2	-0.226495	-0.407885	0.33878	0.169114	0.360267	0.18185	1	1	0	0.001	0	0
TNBC124	PIM239	pre	White	Hispanic or Latino	35	Lost to follow up		ND	unknown	MDACC	N	N	N	Y	Y	BL1	BL1	-0.0653231	0.285041	-0.229715	0.0843278	-0.219143	-0.286259	0.998	0	1	0	1	1	NA	NA	NA	NA	NA	NA	NA	NA	NA	NA	NA	NA	NA	NA
TNBC295	PIM244	pre	White	Not Hispanic or Latino	49	Yes	Brain	SOC	pCR	External	N	Y	Y	Y	Y	BL1	BL1	0.0027411	0.311118	-0.124725	0.0875107	-0.0977248	-0.181043	0.013	0	0.999	0.59	0.795	1	BL1	BL1	0.0828457	0.42106	-0.145375	0.0331389	-0.189328	-0.240448	0	0	0.997	0.53	0.993	1
TNBC228	PIM245	pre	White	Not Hispanic or Latino	74	No		SOC	RCB-II	MDACC	Y	Y	Y	Y	Y	LAR	LAR	0.0398306	-0.0533205	0.0623058	-0.0875985	-0.146222	0.171851	0.191	0.412	0.789	0.887	0.968	0.008	M	M	-0.517082	-0.245507	0.354142	0.472971	0.00765094	0.210813	1	0.997	0	0	0.708	0
TNBC010	PIM242	pre	Black	Not Hispanic or Latino	56	No		2015-0294 PaCT	RCB-II	MDACC	Y	Y	Y	Y	Y	UNS	UNS	-0.0236273	0.0395484	-0.0209741	0.0646661	-0.0323412	0.0117234	0.422	0.035	1	0.101	0.589	0.874	M	M	-0.382098	-0.192849	0.375083	0.448306	-0.0995029	0.00251172	1	0.986	0	0	0.625	0.767
TNBC010	PIM269	mid	Black	Not Hispanic or Latino	56			2015-0294 PaCT	RCB-II	MDACC	Y	Y	Y	Y	Y	UNS	UNS	-0.0337676	-0.05175	-0.0164558	0.0792809	0.0849056	-0.0314533	0.953	0.647	1	0.003	0.077	0.794	M	M	-0.509618	-0.151748	0.173474	0.467164	0.223539	0.0451885	1	0.793	0.158	0	0.002	0.986
TNBC009	PIM291	post	Asian	Not Hispanic or Latino	43	Yes	Lung, Brain	2015-0294 PaCT	RCB-II	MDACC	Y	N	Y	Y	Y	IM	UNS	0.174773	0.148447	0.00449832	-0.0965426	-0.362144	-0.161207	0.023	0.086	0.025	0.978	1	0.915	BL1	BL1	0.280794	0.482158	-0.517953	-0.169296	-0.396387	-0.25157	0	0	1	1	1	0.945
TNBC139	PIM254	pre	Black	Not Hispanic or Latino	24	Yes	Brain, Leptomeningeal Disease	SOC	RCB-II	MDACC	Y	Y	Y	Y	Y	IM	UNS	0.305722	0.107564	-0.0883822	-0.334818	0.0893848	-0.197417	0	0.076	0.956	1	0.137	0.983	IM	BL2	0.289853	0.178363	-0.332543	-0.295865	0.19571	-0.187561	0	0.122	0.998	1	0.003	0.967
TNBC139	PIM311	post	Black	Not Hispanic or Latino	24			SOC	RCB-II	MDACC	Y	Y	Y	Y	Y	BL2	BL2	0.148148	-0.0456963	-0.0888726	-0.217545	0.22931	-0.0690596	0.605	0.44	1	0.956	0.005	0.488	IM	UNS	0.569936	0.000151737	-0.00556769	-0.545916	-0.0435259	0.084118	0	0.002	0.931	1	0.195	0.003
TNBC236	PIM263	pre	White	Not Hispanic or Latino	38	No		SOC	pCR	MDACC	Y	Y	N	Y	Y	UNS	UNS	-0.0294004	0.0799171	0.00236864	0.0631982	-0.291203	-0.0985726	0.783	0.208	0.044	0.414	0.995	0.963	NA	NA	NA	NA	NA	NA	NA	NA	NA	NA	NA	NA	NA	NA
TNBC047	PIM262	pre	White	Not Hispanic or Latino	35	Yes	Lung, Brain	2014-1043 PD-L1/Abraxane	RCB-II	MDACC	Y	Y	N	Y	Y	BL2	BL2	-0.123447	-0.158602	-0.096228	0.0919105	0.120739	0.0682258	1	0.998	0.947	0.003	0.032	0.034	NA	NA	NA	NA	NA	NA	NA	NA	NA	NA	NA	NA	NA	NA
TNBC047	PIM284	mid	White	Not Hispanic or Latino	35			2014-1043 PD-L1/Abraxane	RCB-II	MDACC	Y	Y	N	Y	Y	LAR	LAR	-0.171112	-0.161592	-0.0323579	0.125002	0.0252708	0.198547	0.998	0.994	0.406	0.003	0.442	0	NA	NA	NA	NA	NA	NA	NA	NA	NA	NA	NA	NA	NA	NA
TNBC047	PIM321	post	White	Not Hispanic or Latino	36			2014-1043 PD-L1/Abraxane	RCB-II	MDACC	Y	Y	N	Y	Y	M	M	-0.165122	0.0847921	-0.0779892	0.186147	-0.210872	0.0980173	0.998	0.294	0.755	0	0.976	0	NA	NA	NA	NA	NA	NA	NA	NA	NA	NA	NA	NA	NA	NA
TNBC152	PIM283	pre	White	Not Hispanic or Latino	28	No		SOC	pCR	External	Y	Y	Y	Y	Y	IM	BL1	0.353157	0.255246	-0.0454512	-0.304827	-0.0900807	-0.176494	0	0	0.275	1	0.72	1	IM	BL1	0.74736	0.317559	-0.254063	-0.740333	0.00117201	-0.10336	0	0	1	1	0.603	0.962
TNBC181	PIM285	pre	Black	Not Hispanic or Latino	53	No		SOC	RCB-I	MDACC	N	Y	Y	Y	Y	BL1	BL1	-0.0684078	0.32778	-0.237681	0.0548867	-0.0852165	-0.0940839	0.822	0	1	0.005	0.974	0.999	M	M	-0.680991	0.229269	-0.0878216	0.681526	-0.0502237	-0.108101	1	0.001	0.817	0	0.937	1
TNBC271	PIM300	pre	White	Not Hispanic or Latino	54	Yes	Lung, Pleural effusion	2014-1043 PDL-1	RCB-II	MDACC	Y	Y	Y	Y	Y	M	M	-0.410204	-0.114208	-0.104282	0.454097	0.207583	-0.218309	1	1	0.909	0	0.021	0.997	M	M	-0.704007	-0.228594	0.0656538	0.73538	0.0179191	-0.0841634	1	1	0	0	0.352	0.666
TNBC271	PIM328	post	White	Not Hispanic or Latino	55			2014-1043 PDL-1	RCB-II	MDACC	Y	N	N	Y	Y	M	M	-0.252119	0.0994454	-0.133306	0.285167	-0.112745	-0.127908	1	0.375	0.9	0	0.957	0.985	NA	NA	NA	NA	NA	NA	NA	NA	NA	NA	NA	NA	NA	NA
TNBC147	PIM326	pre	Asian	Not Hispanic or Latino	38	No		SOC	pCR	MDACC	Y	Y	Y	Y	Y	M	M	-0.130518	-0.0488334	0.0837419	0.251114	-0.302724	0.0983732	0.803	0.647	0.858	0	1	0.261	BL1	BL1	0.137761	0.316286	-0.162315	-0.050415	-0.538188	-0.0405003	0.001	0	1	0.458	1	0.564
TNBC095	PIM332	pre	White	Not Hispanic or Latino	50	No		SOC	RCB-II	External	N	Y	Y	Y	Y	LAR	LAR	-0.0685759	0.135208	-0.0338788	-0.0148303	-0.359458	0.172704	0.629	0.11	0.18	0.361	1	0.001	M	M	-0.524524	-0.268945	0.334695	0.438784	-0.24646	0.235767	1	0.996	0	0	1	0
TNBC198	PIM333	pre	White	Not Hispanic or Latino	71	No		SOC	pCR	MDACC	Y	Y	Y	Y	Y	UNS	UNS	-0.17754	0.293734	-0.136444	0.320217	-0.430014	-0.0603791	1	0.003	0.514	0	1	0.267	M	M	-0.206123	0.0624982	0.0235848	0.249217	-0.0229341	-0.223481	1	0.293	0.682	0	0.89	1
TNBC189	PIM334	pre	Black	Not Hispanic or Latino	47	No		SOC	RCB-I	External	Y	Y	Y	Y	Y	BL2	BL2	0.153681	0.0261027	-0.14202	-0.0938016	0.25518	-0.1769	0.036	0.17	1	0.808	0	0.977	IM	BL2	0.523341	-0.0829627	-0.0172186	-0.421085	0.258447	-0.233507	0	0.841	0.915	1	0	1
TNBC260	PIM339	pre	White	Not Hispanic or Latino	48	No		SOC	RCB-I	External	Y	Y	Y	Y	Y	BL1	BL1	-0.0850852	0.547476	-0.277153	0.126993	-0.281444	-0.145809	0.988	0	1	0	1	0.996	IM	BL1	0.477821	0.269973	0.00909297	-0.412237	-0.178795	-0.219069	0	0	1	1	0.996	1
TNBC100	PIM344	pre	White	Hispanic or Latino	54	No		SOC	RCB-II	MDACC	Y	Y	Y	Y	Y	BL1	BL1	-0.251073	0.359108	-0.119343	0.29458	-0.247799	-0.0856884	1	0	1	0	1	1	BL1	BL1	-0.134005	0.46603	-0.198019	0.27115	-0.337292	-0.195622	1	0	1	0	1	0.999
TNBC188	PIM346	pre	Asian	Not Hispanic or Latino	55	No		SOC	pCR	External	N	Y	Y	Y	Y	UNS	LAR	-0.00381661	-0.249945	0.160231	-0.0732133	0.0705105	0.197991	0.099	1	0	0.999	0.118	0	M	M	-0.452424	0.0659463	-0.168622	0.298136	-0.0310985	0.0867602	1	0.575	0.018	0	0.542	0
TNBC066	PIM350	pre	White	Not Hispanic or Latino	35	No		SOC	RCB-I	External	Y	Y	Y	Y	Y	UNS	UNS	-0.0368058	0.110758	-0.166614	0.0700444	-0.203261	0.116987	0.448	0.024	1	0.037	0.982	0.001	MSL	UNS	0.113055	-0.408324	0.399507	-0.0969266	0.106977	0.105976	0	1	0	0.998	0.133	0.477
TNBC264	PIM359	pre	Black	Not Hispanic or Latino	45	No		SOC	pCR	External	Y	Y	Y	Y	Y	BL1	BL1	-0.0678892	0.40737	-0.139154	0.0987712	-0.253361	-0.0551127	0.888	0	1	0	1	0.829	BL1	BL1	-0.23987	0.317651	-0.249118	0.256409	0.239664	-0.153747	1	0	1	0	0.045	1
ATID833	PIM358	pre	White	Hispanic or Latino	71	Lost to follow up		SOC	unknown	MDACC	N	N	N	Y	Y	M	M	-0.188157	0.154163	-0.110506	0.269447	-0.122055	0.0253846	1	0.151	0.913	0	0.975	0.565	NA	NA	NA	NA	NA	NA	NA	NA	NA	NA	NA	NA	NA	NA
TNBC252	PIM371	pre	White	Hispanic or Latino	53	No		SOC	RCB-I	External	Y	Y	Y	Y	Y	BL1	BL1	0.0198541	0.44986	-0.150974	-0.0580155	-0.163544	-0.00880529	0.219	0	0.954	0.432	0.996	0.933	IM	UNS	0.517349	-0.097044	0.321664	-0.501011	-0.162139	0.117501	0	0.478	0.045	1	0.966	0.201
ATID918	PIM369	pre	White	Not Hispanic or Latino	46	Yes	Brain, Leptomeningeal Disease	SOC	RCB-II	MDACC	Y	Y	Y	Y	Y	UNS	BL1	0.146254	0.132604	-0.102743	-0.114046	-0.069631	-0.067057	0	0.01	1	0.821	0.999	1	BL1	BL1	-0.122433	0.291358	-0.0647782	0.112016	-0.169893	-0.146077	0.997	0.001	0.427	0	0.995	1
TNBC194	PIM373	pre	White	Hispanic or Latino	47	Yes	Lung	SOC	RCB-II	MDACC	Y	Y	Y	Y	Y	IM	UNS	0.285317	-0.00205609	-0.103722	-0.26076	-0.0314003	-0.0163384	0	0.404	0.241	1	0.165	0.254	IM	UNS	0.236052	0.0294679	-0.106892	-0.101723	-0.0430995	-0.141953	0.006	0.281	0.62	0.355	0.224	0.921
ATID282	PIM384	pre	White	Not Hispanic or Latino	58	Yes	Lung, Brain, Bone	SOC	RCB-II	MDACC	Y	Y	Y	Y	Y	BL2	BL2	-0.0216461	-0.226078	0.0592869	-0.0622712	0.23894	-0.0939926	0.892	0.997	0.147	0.994	0.002	0.971	IM	UNS	0.297275	0.146068	-0.293266	-0.307397	0.075346	-0.127047	0	0.226	1	1	0.049	0.439
ATID282	PIM411	recur	White	Not Hispanic or Latino	59			SOC	RCB-II	MDACC	Y	Y	Y	Y	Y	BL2	BL2	-0.0761487	-0.256783	-0.0093047	0.00740293	0.382121	0.0247371	0.979	0.999	0.186	0.556	0	0.104	BL2	BL2	0.366319	-0.368408	0.222965	-0.404795	0.420448	0.0995817	0	1	0.521	1	0	0.249
ATID399	PIM397	mid	Black	Not Hispanic or Latino	40	No		SOC	RCB-III	MDACC	Y	Y	Y	Y	Y	BL1	BL1	-0.0984298	0.315671	-0.112968	0.155423	-0.435314	0.0119526	0.998	0	0.969	0	1	0.394	BL1	BL1	-0.00670184	0.542114	-0.440679	-0.000539729	-0.0924681	-0.063868	0.499	0	1	0.003	0.984	1
ATID099	PIM387	pre	Black	Not Hispanic or Latino	48	Yes	Lung	2015-0488 Enza	RCB-III	MDACC	Y	Y	Y	Y	Y	MSL	UNS	0.0343302	-0.326237	0.270043	-0.0569715	-0.0431625	0.0631146	0.178	1	0	1	0.159	0	IM	BL2	0.227074	-0.11064	-0.139032	-0.210247	0.16794	-0.25198	0.003	1	0.359	0.996	0.011	0.993
ATID099	PIM402	mid	Black	Not Hispanic or Latino	48			2015-0488 Enza	RCB-III	MDACC	Y	Y	Y	Y	Y	MSL	UNS	0.157985	-0.328477	0.209683	-0.248316	0.0368606	0.00273854	0.016	1	0	1	0.035	0.006	UNS	LAR	0.118078	-0.369564	0.202497	-0.118712	0.101788	0.174122	0	1	0	1	0.007	0
ATID099	PIM407	post	Black	Not Hispanic or Latino	48			2015-0488 Enza	RCB-III	MDACC	Y	Y	Y	Y	Y	MSL	UNS	-0.0474104	-0.355734	0.297638	0.0496279	-0.0653991	0.0574435	0.906	1	0	0.813	0.271	0	LAR	LAR	-0.104001	-0.176186	0.0222467	0.101288	-0.0052522	0.114206	0.933	1	0	0.45	0.089	0
ATID608	PIM388	pre	White	Not Hispanic or Latino	48	Yes	Mediastinum, Bilateral hilar nodules, Pleural effusion	2015-0294 PaCT	RCB-III	MDACC	N	Y	Y	Y	Y	BL1	BL1	0.0395521	0.261502	-0.277082	-0.134922	0.224463	-0.0373621	0.085	0	1	0.907	0.07	0.981	LAR	LAR	0.117698	-0.199867	0.176465	-0.115147	0.0109178	0.245172	0	0.896	0	1	0.122	0
ATID608	PIM393	mid	White	Not Hispanic or Latino	48			2015-0294 PaCT	RCB-III	MDACC	N	Y	Y	Y	Y	UNS	BL1	-0.0163147	0.229638	-0.270061	-0.11972	0.244723	0.0173266	0.106	0	1	0.747	0.075	0.978	MSL	UNS	-0.195248	-0.610997	0.60874	0.0616459	0.247781	0.268184	1	1	0	0.015	0.026	0.032
ATID608	PIM404	post	White	Not Hispanic or Latino	48			2015-0294 PaCT	RCB-III	MDACC	N	Y	Y	Y	Y	BL1	BL1	0.0071544	0.21384	-0.258713	-0.0834193	0.0962143	0.0589325	0.246	0.002	1	0.199	0.512	0.429	BL1	BL1	0.0992258	0.198051	-0.143692	-0.121669	-0.0796644	0.103248	0	0	0.928	1	0.574	0.039
